# VisEgg: A robust phenotyping tool to assess rainbow trout egg features and viability

**DOI:** 10.1101/2020.04.21.052472

**Authors:** Emilie Cardona, Jérôme Bugeon, Emilien Segret, Julien Bobe

**Author notes:** equal contribution (Emilie Cardona, Jérôme Bugeon).

## Abstract

Assessing female fish reproductive success requires a thorough evaluation of egg characteristics, including egg number, size and variability as well as egg developmental potential through the monitoring of embryo survival after fertilization. While embryonic success relies, at least in part, on paternal contribution, some parameters are strictly related to egg characteristics, one of the main ones being the viability of the egg when released into the water at spawning. It is however not necessarily possible, at least in salmonid fish that lay non-transparent eggs, to separate the different causes of egg/embryo failure.

In this context, our aim was i) to develop a simple and rapid system to capture images of rainbow trout eggs combined with computerized processing of these images to perform a fully automatic individual characterization of egg features including number and size ii) to estimate unfertilized egg viability through the monitoring of the percentage of eggs that will not survive to water hydration.

To evaluate the VisEgg system, unfertilized eggs (approximatively 400 eggs per batch) originating from 105 different females were hydrated in water. After 24h, a picture of the eggs was obtained using a dedicated shooting system consisting of a light source and a digital single-lens reflex (SLR) camera. An image processing algorithm was developed to allow the automatic detection and separation of the eggs and to perform automatic measurements of egg number and individual egg size. The presence of white egg was used as an indirect measure of egg integrity, the “whitening” being the result of water entry into the egg through the vitelline membrane. These white eggs were therefore considered as non-viable, as a result of their lack of physical integrity.

Fertilization assays were performed in parallel using a subsample of the same egg batch. Embryonic development was monitored and hatching rate was calculated. A significant correlation between white egg percentage after hydration and hatching rate was observed (Spearman coefficient =-0.557, p<0.001), in consistency with the fact that non-viable egg will not allow successful embryonic development. In contrast, the percentage of eggs that do not successfully hatched includes egg/embryo failures of different nature including egg viability, their capacity to be fertilized and to develop into an embryo. Using VisEgg, we were able to quantify the lack of viability of the eggs separately from the different other events that may occur during fertilization and incubation. VisEgg is a convenient and reliable tool to obtain individuals measures on trout eggs. It can be used to assess not only egg size and egg number but also unfertilized egg viability before fertilization.
