## Supplemental table 1 for "VisEgg: A robust phenotyping tool to assess rainbow trout egg features and viability"

### Sheet: Feuil1
Fish ID	Initial number of all eggs	Initial number of viable eggs (VisEgg)	Number of unfertilized eggs	Number of eyed eggs	Number of hatched eggs	Number of non viable alevins	Number of viable alevins	% Non viable eggs (VisEGG)	% Viable egg	% Unfertilized eggs	% Fertlized egg	% Surviving embryos at eyeing	% Non surviving embryos at eyeing	%Hatching rate on total egg	%Hatching rate on only viable eggs	% Non surviving at hatching	% Viable alevins	% Non viable alevins
409	383	382	12	366	362	16	346	0.35	99.65	3.13316	96.5168	95.5614	0.955483	94.517	94.8489	1.04439	90.3394	4.17755
410	383	369	64	25	21	3	18	3.69	96.31	16.7102	79.5998	6.52742	73.0724	5.48303	5.6931	1.04439	4.69974	0.78329
411	396	361	52	225	207	20	187	8.8	91.2	13.1313	78.0687	56.8182	21.2505	52.2727	57.3166	4.54545	47.2222	5.05051
412	362	339	136	36	33	11	22	6.41	93.59	37.5691	56.0209	9.94475	46.0762	9.11602	9.74038	0.828729	6.07735	3.03867
413	329	318	2	305	303	12	291	3.28	96.72	0.607903	96.1121	92.7052	3.40693	92.0973	95.2205	0.607903	88.4498	3.64742
414	385	354	245	46	43	3	40	8.05	91.95	63.6364	28.3136	11.9481	16.3656	11.1688	12.1466	0.779221	10.3896	0.779221
415	403	319	7	89	79	11	68	20.89	79.11	1.73697	77.373	22.0844	55.2887	19.603	24.7794	2.48139	16.8734	2.72953
416	398	392	10	384	384	2	382	1.48	98.52	2.51256	96.0074	96.4824	0	96.4824	97.9318	0	95.9799	0.502513
417	354	307	39	264	263	13	250	13.2	86.8	11.0169	75.7831	74.5763	1.20678	74.2938	85.5919	0.282486	70.6215	3.67232
418	371	365	17	303	293	20	273	1.56	98.44	4.58221	93.8578	81.6712	12.1866	78.9757	80.2273	2.69542	73.5849	5.39084
419	391	389	1	372	370	21	349	0.62	99.38	0.255754	99.1242	95.1407	3.98358	94.6292	95.2195	0.511509	89.2583	5.37084
420	405	393	14	320	315	42	273	2.86	97.14	3.45679	93.6832	79.0123	14.6709	77.7778	80.0677	1.23457	67.4074	10.3704
421	374	357	76	272	270	19	251	4.57	95.43	20.3209	75.1091	72.7273	2.38187	72.1925	75.6497	0.534759	67.1123	5.08021
422	379	369	3	371	370	17	353	2.53	97.47	0.791557	96.6784	97.8892	0	97.6253	100.159	0.263852	93.1398	4.48549
423	361	304	203	26	26	0	26	15.83	84.17	56.2327	27.9373	7.20222	20.7351	7.20222	8.55675	0	7.20222	0
424	398	396	14	358	359	35	324	0.41	99.59	3.51759	96.0724	89.9497	6.12266	90.201	90.5724	0	81.407	8.79397
425	408	357	31	306	308	20	288	12.42	87.58	7.59804	79.982	75	4.98196	75.4902	86.1957	0	70.5882	4.90196
426	369	223	21	87	85	22	63	39.61	60.39	5.69106	54.6989	23.5772	31.1217	23.0352	38.1441	0.542005	17.0732	5.96206
427	373	352	7	274	273	25	248	5.63	94.37	1.87668	92.4933	73.4584	19.0349	73.1903	77.5568	0.268097	66.4879	6.70241
428	413	407	178	172	172	40	132	1.34	98.66	43.0993	55.5607	41.6465	13.9142	41.6465	42.2121	0	31.9613	9.68523
429	384	381	64	300	296	29	267	0.8	99.2	16.6667	82.5333	78.125	4.40833	77.0833	77.705	1.04167	69.5312	7.55208
430	378	327	42	83	82	12	70	13.62	86.38	11.1111	75.2689	21.9577	53.3112	21.6931	25.1136	0.26455	18.5185	3.1746
431	401	398	15	145	138	30	108	0.68	99.32	3.74065	95.5794	36.1596	59.4198	34.414	34.6496	1.74564	26.9327	7.4813
432	404	395	25	46	44	8	36	2.25	97.75	6.18812	91.5619	11.3861	80.1757	10.8911	11.1418	0.49505	8.91089	1.9802
433	395	375	49	277	270	25	245	5.15	94.85	12.4051	82.4449	70.1266	12.3184	68.3544	72.0658	1.77215	62.0253	6.32911
434	374	285	51	138	129	13	116	23.75	76.25	13.6364	62.6136	36.8984	25.7152	34.492	45.2354	2.40642	31.016	3.47594
435	385	381	5	364	364	15	349	1.15	98.85	1.2987	97.5513	94.5455	3.00584	94.5455	95.6454	0	90.6494	3.8961
436	374	370	61	298	298	13	285	1.03	98.97	16.3102	82.6598	79.6791	2.9807	79.6791	80.5084	0	76.2032	3.47594
437	356	299	27	54	49	9	40	16.1	83.9	7.58427	76.3157	15.1685	61.1472	13.764	16.4053	1.40449	11.236	2.52809
438	384	375	22	340	340	12	328	2.31	97.69	5.72917	91.9608	88.5417	3.41917	88.5417	90.6353	0	85.4167	3.125
439	383	379	26	345	345	24	321	1.13	98.87	6.78851	92.0815	90.0783	2.00316	90.0783	91.1078	0	83.812	6.26632
440	385	374	14	361	359	20	339	2.91	97.09	3.63636	93.4536	93.7662	0	93.2468	96.0416	0.519481	88.0519	5.19481
441	380	373	5	304	304	32	272	1.84	98.16	1.31579	96.8442	80	16.8442	80	81.4996	0	71.5789	8.42105
442	388	355	21	37	31	0	31	8.44	91.56	5.41237	86.1476	9.53608	76.6115	7.98969	8.72618	1.54639	7.98969	0
443	390	386	32	297	270	21	249	1.1	98.9	8.20513	90.6949	76.1538	14.541	69.2308	70.0008	6.92308	63.8462	5.38462
444	395	395	17	369	362	14	348	0	100	4.3038	95.6962	93.4177	2.27848	91.6456	91.6456	1.77215	88.1013	3.5443
445	403	403	15	367	341	63	278	0	100	3.72208	96.2779	91.067	5.21092	84.6154	84.6154	6.45161	68.9826	15.6328
446	392	391	23	349	349	12	337	0.24	99.76	5.86735	93.8927	89.0306	4.86204	89.0306	89.2448	0	85.9694	3.06122
447	383	379	20	344	342	11	331	1.01	98.99	5.22193	93.7681	89.8172	3.95084	89.295	90.2061	0.522193	86.423	2.87206
448	372	363	148	9	7	2	5	2.38	97.62	39.7849	57.8351	2.41935	55.4157	1.88172	1.9276	0.537634	1.34409	0.537634
449	402	399	10	358	354	40	314	0.77	99.23	2.48756	96.7424	89.0547	7.68771	88.0597	88.743	0.995025	78.1095	9.95025
450	388	383	21	337	334	29	305	1.29	98.71	5.41237	93.2976	86.8557	6.44196	86.0825	87.2075	0.773196	78.6082	7.47423
451	398	398	35	309	306	10	296	0	100	8.79397	91.206	77.6382	13.5678	76.8844	76.8844	0.753769	74.3719	2.51256
452	396	375	72	27	27	11	16	5.39	94.61	18.1818	76.4282	6.81818	69.61	6.81818	7.20662	0	4.0404	2.77778
453	351	348	28	288	274	8	266	0.73	99.27	7.97721	91.2928	82.0513	9.24151	78.0627	78.6367	3.9886	75.7835	2.2792
454	363	350	47	213	204	14	190	3.6	96.4	12.9477	83.4523	58.6777	24.7747	56.1983	58.297	2.47934	52.3416	3.85675
455	346	249	92	152	148	8	140	28.09	71.91	26.5896	45.3204	43.9306	1.38977	42.7746	59.4835	1.15607	40.4624	2.31214
456	402	396	14	112	107	8	99	1.54	98.46	3.48259	94.9774	27.8607	67.1167	26.6169	27.0332	1.24378	24.6269	1.99005
457	386	384	56	78	77	12	65	0.58	99.42	14.5078	84.9122	20.2073	64.705	19.9482	20.0646	0.259067	16.8394	3.10881
458	401	396	6	8	4	0	4	1.32	98.68	1.49626	97.1837	1.99501	95.1887	0.997506	1.01085	0.997506	0.997506	0
459	392	287	0	0	0	0	0	26.83	73.17	0	73.17	0	73.17	0	0	0	0	0
460	356	355	3	1	0	0	0	0.25	99.75	0.842697	98.9073	0.280899	98.6264	0	0	0.280899	0	0
461	384	384	21	334	333	10	323	0	100	5.46875	94.5312	86.9792	7.55208	86.7188	86.7188	0.260417	84.1146	2.60417
462	376	373	17	309	302	11	291	0.77	99.23	4.52128	94.7087	82.1809	12.5279	80.3191	80.9424	1.8617	77.3936	2.92553
463	396	394	28	179	158	25	133	0.6	99.4	7.07071	92.3293	45.202	47.1273	39.899	40.1398	5.30303	33.5859	6.31313
464	388	386	9	377	375	27	348	0.57	99.43	2.31959	97.1104	97.1649	0	96.6495	97.2035	0.515464	89.6907	6.95876
465	382	381	47	302	301	8	293	0.18	99.82	12.3037	87.5163	79.0576	8.45874	78.7958	78.9379	0.26178	76.7016	2.09424
466	371	366	16	304	299	41	258	1.22	98.78	4.31267	94.4673	81.9407	12.5266	80.593	81.5884	1.34771	69.5418	11.0512
467	384	378	11	312	295	30	265	1.69	98.31	2.86458	95.4454	81.25	14.1954	76.8229	78.1435	4.42708	69.0104	7.8125
468	382	381	15	347	344	9	335	0.22	99.78	3.9267	95.8533	90.8377	5.0156	90.0524	90.2509	0.78534	87.6963	2.35602
469	377	371	5	364	359	19	340	1.49	98.51	1.32626	97.1837	96.5517	0.632016	95.2255	96.6658	1.32626	90.1857	5.03979
470	468	365	47	317	305	28	277	22.07	77.93	10.0427	67.8873	67.735	0.152222	65.1709	83.6275	2.5641	59.188	5.98291
471	371	306	54	105	101	14	87	17.63	82.37	14.5553	67.8147	28.3019	39.5129	27.2237	33.0505	1.07817	23.4501	3.77358
472	367	278	125	0	0	0	0	24.32	75.68	34.0599	41.6201	0	41.6201	0	0	0	0	0
473	392	390	8	355	348	15	333	0.5	99.5	2.04082	97.4592	90.5612	6.89796	88.7755	89.2216	1.78571	84.949	3.82653
474	366	359	1	349	338	7	331	1.9	98.1	0.273224	97.8268	95.3552	2.47158	92.3497	94.1384	3.00546	90.4372	1.91257
475	386	347	48	201	200	8	192	9.98	90.02	12.4352	77.5848	52.0725	25.5122	51.8135	57.5577	0.259067	49.7409	2.07254
476	379	377	32	296	278	15	263	0.41	99.59	8.44327	91.1467	78.1003	13.0465	73.3509	73.6529	4.74934	69.3931	3.95778
477	392	386	33	330	322	22	300	1.49	98.51	8.41837	90.0916	84.1837	5.90796	82.1429	83.3853	2.04082	76.5306	5.61224
478	380	378	125	163	159	7	152	0.4	99.6	32.8947	66.7053	42.8947	23.8105	41.8421	42.0101	1.05263	40	1.84211
479	381	377	30	300	294	4	290	1.14	98.86	7.87402	90.986	78.7402	12.2458	77.1654	78.0552	1.5748	76.1155	1.04987
480	377	375	34	286	279	10	269	0.59	99.41	9.01857	90.3914	75.8621	14.5294	74.0053	74.4445	1.85676	71.3528	2.65252
481	382	378	26	319	310	30	280	1.17	98.83	6.80628	92.0237	83.5079	8.51586	81.1518	82.1125	2.35602	73.2984	7.8534
482	416	416	0	365	342	16	326	0	100	0	100	87.7404	12.2596	82.2115	82.2115	5.52885	78.3654	3.84615
483	386	367	115	24	23	1	22	4.89	95.11	29.7927	65.3173	6.21762	59.0996	5.95855	6.2649	0.259067	5.69948	0.259067
484	375	362	123	210	207	4	203	3.45	96.55	32.8	63.75	56	7.75	55.2	57.1724	0.8	54.1333	1.06667
485	389	384	8	345	332	12	320	1.19	98.81	2.05656	96.7534	88.6889	8.0645	85.347	86.3749	3.3419	82.2622	3.08483
486	392	392	3	380	368	19	349	0	100	0.765306	99.2347	96.9388	2.29592	93.8776	93.8776	3.06122	89.0306	4.84694
487	387	384	1	350	339	31	308	0.78	99.22	0.258398	98.9616	90.4393	8.52233	87.5969	88.2855	2.84238	79.5866	8.01034
488	370	369	50	103	90	9	81	0.24	99.76	13.5135	86.2465	27.8378	58.4086	24.3243	24.3828	3.51351	21.8919	2.43243
489	396	396	4	387	387	12	375	0	100	1.0101	98.9899	97.7273	1.26263	97.7273	97.7273	0	94.697	3.0303
490	387	385	2	373	372	47	325	0.54	99.46	0.516796	98.9432	96.3824	2.56078	96.124	96.6459	0.258398	83.9793	12.1447
491	390	369	11	340	332	7	325	5.27	94.73	2.82051	91.9095	87.1795	4.73	85.1282	89.864	2.05128	83.3333	1.79487
492	444	441	14	260	232	47	185	0.6	99.4	3.15315	96.2468	58.5586	37.6883	52.2523	52.5677	6.30631	41.6667	10.5856
493	386	381	28	172	151	39	112	1.3	98.7	7.25389	91.4461	44.5596	46.8865	39.1192	39.6344	5.44041	29.0155	10.1036
494	341	339	5	322	319	13	306	0.48	99.52	1.46628	98.0537	94.4282	3.62557	93.5484	93.9996	0.879765	89.7361	3.81232
495	363	235	30	2	1	1	0	35.31	64.69	8.26446	56.4255	0.550964	55.8746	0.275482	0.42585	0.275482	0	0.275482
496	371	371	22	334	331	3	328	0	100	5.92992	94.0701	90.027	4.04313	89.2183	89.2183	0.808625	88.4097	0.808625
497	386	291	38	214	212	21	191	24.64	75.36	9.84456	65.5154	55.4404	10.075	54.9223	72.8799	0.518135	49.4819	5.44041
498	393	393	17	372	369	14	355	0	100	4.3257	95.6743	94.6565	1.01781	93.8931	93.8931	0.763359	90.3308	3.56234
499	388	387	9	358	332	54	278	0.25	99.75	2.31959	97.4304	92.268	5.16237	85.567	85.7815	6.70103	71.6495	13.9175
500	398	397	17	338	330	12	318	0.21	99.79	4.27136	95.5186	84.9246	10.594	82.9146	83.0891	2.01005	79.8995	3.01508
501	395	395	11	381	377	11	366	0	100	2.78481	97.2152	96.4557	0.759494	95.443	95.443	1.01266	92.6582	2.78481
502	394	371	2	379	374	3	371	5.84	94.16	0.507614	93.6524	96.1929	0	94.9239	100	1.26904	94.1624	0.761421
503	401	391	8	385	385	4	381	2.48	97.52	1.99501	95.525	96.01	0	96.01	98.4516	0	95.0125	0.997506
504	390	388	11	374	374	8	366	0.59	99.41	2.82051	96.5895	95.8974	0.692051	95.8974	96.4666	0	93.8462	2.05128
505	387	387	3	371	368	35	333	0	100	0.775194	99.2248	95.8656	3.35917	95.0904	95.0904	0.775194	86.0465	9.04393
506	388	388	5	377	376	15	361	0	100	1.28866	98.7113	97.1649	1.54639	96.9072	96.9072	0.257732	93.0412	3.86598
507	410	408	7	331	321	40	281	0.6	99.4	1.70732	97.6927	80.7317	16.961	78.2927	78.7653	2.43902	68.5366	9.7561
508	397	396	2	388	388	9	379	0.25	99.75	0.503778	99.2462	97.733	1.51322	97.733	97.9779	0	95.466	2.267
509	352	326	31	188	180	5	175	7.26	92.74	8.80682	83.9332	53.4091	30.5241	51.1364	55.1395	2.27273	49.7159	1.42045
510	391	388	3	380	380	16	364	0.77	99.23	0.767263	98.4627	97.1867	1.27604	97.1867	97.9408	0	93.0946	4.09207
511	336	306	82	124	105	15	90	9.03	90.97	24.4048	66.5652	36.9048	29.6605	31.25	34.352	5.65476	26.7857	4.46429
512	403	401	8	381	381	9	372	0.42	99.58	1.98511	97.5949	94.5409	3.05395	94.5409	94.9397	0	92.3077	2.23325
513	406	405	9	396	396	18	378	0.22	99.78	2.21675	97.5633	97.5369	0.0263054	97.5369	97.752	0	93.1034	4.4335
MEAN	384.867	366.632	34.3714	255.848	250.143	16.6381	233.505	4.80724	95.1928	9.05741	86.1354	66.208	19.9757	64.7346	66.7799	1.48044	60.4564	4.27828
